# Supervised Rank aggregation (SRA): A novel rank aggregation approach for ensemble-based feature selection

**DOI:** 10.1101/2022.02.21.481356

**Authors:** Rahi Jain, Wei Xu

## Abstract

**Background:** Feature selection (FS) is critical for high dimensional data analysis. Ensemble based feature selection (EFS) is a commonly used approach to develop FS techniques. Rank aggregation (RA) is an essential step of EFS where results from multiple models are pooled to estimate feature importance. However, the literature primarily relies on rule-based methods to perform this step which may not always provide an optimal feature set.

**Method and Results:** This study proposes a novel Supervised Rank Aggregation (SRA) approach to allow RA step to dynamically learn and adapt the model aggregation rules to obtain feature importance. The approach creates a performance matrix containing feature and model performance value from all models and prepares a supervised learning model to get the feature importance. Then, unsupervised learning is performed to select the features using their importance. We evaluate the performance of the algorithm using simulation studies and implement it into real research studies, and compare its performance with various existing RA methods. The proposed SRA method provides better or at par performance in terms of feature selection and predictive performance of the model compared to existing methods.

**Conclusion:** SRA method provides an alternative to the existing approaches of RA for EFS. While the current study is limited to the continuous cross-sectional outcome, other endpoints such as longitudinal, categorical, and time-to-event medical data could also be used.
