## Supplementary File 1 for "Supervised Rank aggregation (SRA): A novel rank aggregation approach for ensemble-based feature selection"

### Sheet: Selected Methylation Sites
#	Literature	SRA
1	cg00075967	cg10225525
2	cg00374717	cg01305421
3	cg00864867	cg19308222
4	cg00945507	cg14611112
5	cg01027739	cg06501070
6	cg01353448	cg01565918
7	cg01584473	cg02694395
8	cg01644850	cg00563926
9	cg01656216	cg11004890
10	cg01873645	cg06353720
11	cg01968178	cg21588305
12	cg02085507	cg06204948
13	cg02154074	cg19257550
14	cg02217159	cg07926025
15	cg02331561	cg07634191
16	cg02332492	cg08912400
17	cg02364642	cg09948350
18	cg02388150	cg11668844
19	cg02479575	cg15784615
20	cg02489552	cg05740244
21	cg02580606	cg03287877
22	cg02654291	cg18804206
23	cg02827112	cg15905979
24	cg02972551	cg15021292
25	cg03103192	cg02862362
26	cg03167275	cg00141162
27	cg03270204	cg03020951
28	cg03565323	cg03032025
29	cg03588357	cg01589580
30	cg03760483	cg04001333
31	cg04084157	cg13288195
32	cg04126866	cg13299148
33	cg04528819	cg05624196
34	cg04836038	cg08519905
35	cg05250458	cg20352371
36	cg05294243	cg05836145
37	cg05365729	cg00273068
38	cg05675373	cg06060661
39	cg05755779	cg00684178
40	cg05921699	cg08029608
41	cg05960024	cg15779716
42	cg06121469	cg01679262
43	cg06144905	cg03218909
44	cg06361108	cg01684579
45	cg06462291	cg03240509
46	cg06493994	cg02212836
47	cg06557358	cg14265075
48	cg06738602	cg14564494
49	cg06810647	cg13603171
50	cg06952310	cg11639651
51	cg06993413	cg13105904
52	cg07285276	cg02829654
53	cg07291563	cg10071275
54	cg07337598	cg06645778
55	cg07455279	cg08634464
56	cg07595943	cg01429391
57	cg08030082	cg01888566
58	cg08090772	cg02964385
59	cg08124722	cg08332212
60	cg08251036	cg11617144
61	cg08370996	cg09985279
62	cg08413469	cg16543027
63	cg08434234	cg08750326
64	cg08771731	cg11765205
65	cg08965235	cg11808544
66	cg09019938	cg01530101
67	cg09118625	cg18201077
68	cg09191327	cg16098726
69	cg09418283	cg03565081
70	cg09509673	cg05890484
71	cg09785172	cg03562120
72	cg09869858	cg12437481
73	cg09885951	cg21946698
74	cg10281002	cg17904739
75	cg10376763	cg16772207
76	cg10377274	cg03122511
77	cg10486998	cg06454084
78	cg10523019	cg09407859
79	cg10920957	cg11946165
80	cg11932564	cg06039392
81	cg12351433	cg20668607
82	cg12373771	cg19766460
83	cg12768605	cg13861644
84	cg12830694	cg02173484
85	cg12946225	cg11042320
86	cg13038560	cg06144905
87	cg13216057	cg01635061
88	cg13319175	cg01757745
89	cg13460409	cg06539449
90	cg13682722	cg13590277
91	cg13836627	cg10526888
92	cg13854874	cg17977362
93	cg13899108	cg13128531
94	cg13975369	cg17398613
95	cg14258236	cg04592706
96	cg14308452	cg11147886
97	cg14329157	cg10106284
98	cg14424579	cg06220755
99	cg14501253	cg03445896
100	cg14658362	cg00334507
101	cg14723032	cg01643580
102	cg14894144	cg06305609
103	cg14992253	cg01081263
104	cg15341340	cg18135555
105	cg15381769	cg00476577
106	cg15547534	cg01982597
107	cg15661409	cg01120761
108	cg15974053	cg06750167
109	cg15988232	cg04394967
110	cg16150435	cg02022375
111	cg16241714	cg01138020
112	cg16494477	cg17142149
113	cg16547529	cg04902405
114	cg16579101	cg03718539
115	cg17063929	cg02595219
116	cg17099569	cg12953249
117	cg17285325	cg12537796
118	cg17408647	cg03606258
119	cg17655614	cg01671575
120	cg17729667	cg06469542
121	cg17853587	cg09412782
122	cg17960516	cg14345676
123	cg18055007	cg01288089
124	cg18180783	cg01302245
125	cg18440048	cg09937039
126	cg18573383	cg23131950
127	cg18983672	cg10907112
128	cg18984151	cg17274064
129	cg19008809	cg04237003
130	cg19167673	cg03752628
131	cg19273182	cg17339202
132	cg19305227	cg06617418
133	cg19346193	cg23191950
134	cg19478743	cg07654934
135	cg19514928	cg09539538
136	cg19692710	cg23244913
137	cg19945840	cg18988395
138	cg20295671	cg05697249
139	cg20305610	cg19017177
140	cg20524216	cg14404298
141	cg20692569	cg00075967
142	cg20761322	cg01484156
143	cg20795863	cg03000846
144	cg20828084	cg02351381
145	cg20914508	cg10150530
146	cg20947775	cg13735697
147	cg20999813	cg07294541
148	cg21096399	cg05807444
149	cg21378206	cg01126560
150	cg21460081	cg23539753
151	cg21801378	cg05885720
152	cg21870884	cg23557926
153	cg22006386	cg23571857
154	cg22289837	cg23577242
155	cg22432269	cg05924583
156	cg22449114	cg10296238
157	cg22679120	cg17711541
158	cg22736354	cg10305797
159	cg22809047	cg21104946
160	cg22901840	cg01658815
161	cg22920873	cg05998983
162	cg23517605	cg19257200
163	cg23662675	cg13492227
164	cg23941599	cg04515567
165	cg24116886	cg23741330
166	cg24126851	cg19317715
167	cg24254120	cg01693350
168	cg24262469	cg10447080
169	cg24450312	cg14832904
170	cg24580001	cg07059052
171	cg24834740	cg23841186
172	cg25070637	cg23189044
173	cg25148589	cg23881725
174	cg25505610	cg18967533
175	cg25552492	cg14473145
176	cg25683012	cg01795122
177	cg25771195	cg10569414
178	cg25781123	cg01870826
179	cg26003813	cg00420929
180	cg26005082	cg00430287
181	cg26045434	cg02329886
182	cg26297688	cg01889448
183	cg26372517	cg07747299
184	cg26453588	cg14542839
185	cg26620959	cg19566405
186	cg26842024	cg10725344
187	cg26845300	cg24101578
188	cg27092035	cg19584733
189	cg27169020	cg19118077
190	cg27319898	cg01993576
191	cg27377450	cg02009694
192	cg27413543	cg24134767
193	cg27494383	cg00546897
194	cg00091693	cg06363129
195	cg00168942	cg07974303
196	cg00431549	cg15210427
197	cg00436603	cg13798376
198	cg01027805	cg02100629
199	cg01234063	cg10313633
200	cg01262913	cg24262376
201	cg01407797	cg03622431
202	cg01459453	cg24309555
203	cg01485645	cg09414535
204	cg01511567	cg24330042
205	cg01560871	cg15309578
206	cg01570885	cg19782598
207	cg01820374	cg06501790
208	cg02047577	cg00757952
209	cg02071305	cg13926569
210	cg02275294	cg15383120
211	cg02335441	cg15403517
212	cg03019000	cg17974185
213	cg03286783	cg11126134
214	cg03330058	cg10549973
215	cg03578041	cg14885742
216	cg03682823	cg06630241
217	cg03891319	cg14076161
218	cg03947362	cg19921353
219	cg04005032	cg16990174
220	cg04094160	cg06220958
221	cg04121983	cg14960043
222	cg04268405	cg24516901
223	cg04431054	cg06661994
224	cg04452713	cg20022541
225	cg04474832	cg09606564
226	cg04999691	cg24529858
227	cg05442902	cg02388150
228	cg05590257	cg02397720
229	cg05847778	cg09705062
230	cg05903609	cg11314271
231	cg06044899	cg05342835
232	cg06117855	cg24641352
233	cg06513075	cg15684563
234	cg06688848	cg01161611
235	cg06836772	cg06810461
236	cg06926735	cg24670151
237	cg07158339	cg18695429
238	cg07388493	cg11450827
239	cg07408456	cg22546318
240	cg07498421	cg12971694
241	cg07663789	cg11505048
242	cg07730301	cg15777781
243	cg07770222	cg20217872
244	cg07849904	cg20244073
245	cg08186124	cg20261167
246	cg08331960	cg09936839
247	cg09133026	cg15812957
248	cg09441152	cg23137494
249	cg09646392	cg23159337
250	cg09722397	cg15847988
251	cg09722555	cg08504583
252	cg09809672	cg23183296
253	cg10045881	cg24794433
254	cg10266490	cg24812103
255	cg10345936	cg24812523
256	cg10865119	cg02844545
257	cg10940099	cg20401549
258	cg11025793	cg24829483
259	cg11299964	cg07152925
260	cg11314684	cg23280807
261	cg11388238	cg15984661
262	cg11653266	cg24861272
263	cg12413566	cg05755354
264	cg12616277	cg11757293
265	cg12941369	cg24871743
266	cg12985418	cg20507276
267	cg13129046	cg23427666
268	cg13269407	cg00126657
269	cg13302154	cg16076328
270	cg13547237	cg07294734
271	cg13828047	cg20530056
272	cg13931228	cg16106497
273	cg14060828	cg07328579
274	cg14163776	cg11824111
275	cg14175438	cg11835197
276	cg14408969	cg07339327
277	cg14409958	cg08859675
278	cg14423778	cg23629496
279	cg14597908	cg25112191
280	cg14654875	cg10307548
281	cg14727952	cg19224278
282	cg15185286	cg25152942
283	cg15262928	cg20663980
284	cg15703512	cg23719124
285	cg15804973	cg03214697
286	cg16034652	cg11947493
287	cg16168311	cg03222066
288	cg16358826	cg25218351
289	cg16408394	cg10431340
290	cg16419345	cg03251655
291	cg16744741	cg06154570
292	cg16899442	cg20822579
293	cg16984944	cg12073537
294	cg17274064	cg25288155
295	cg17324128	cg12113132
296	cg17338403	cg07654896
297	cg17589341	cg20850981
298	cg17686885	cg12188416
299	cg18031008	cg12188860
300	cg18139769	cg06210526
301	cg18328933	cg23986186
302	cg18956095	cg07694025
303	cg19044674	cg12266049
304	cg19046959	cg01899253
305	cg19420968	cg03459809
306	cg19569684	cg12308275
307	cg19706682	cg20974196
308	cg19722847	cg16545105
309	cg19724470	cg12336540
310	cg19761273	cg24126851
311	cg19853760	cg16601861
312	cg20100381	cg24127989
313	cg20240860	cg25462291
314	cg21211748	cg15146752
315	cg21305265	cg16612562
316	cg21370143	cg12467090
317	cg21395782	cg12489960
318	cg21950518	cg10917619
319	cg22171829	cg10922280
320	cg22190114	cg15228639
321	cg22197830	cg21096399
322	cg22568540	cg13821008
323	cg22613010	cg16773028
324	cg22637507	cg16794682
325	cg22947000	cg03667047
326	cg23092072	cg21132577
327	cg23124451	cg16854606
328	cg23180365	cg19789466
329	cg23786576	cg24362726
330	cg24058132	cg19814116
331	cg24081819	cg12582008
332	cg24471894	cg03732056
333	cg24888049	cg08128768
334	cg24899750	cg16937611
335	cg25101936	cg02254461
336	cg25159610	cg15480475
337	cg25166896	cg11139878
338	cg25411725	cg15501381
339	cg25564800	cg16983159
340	cg25657834	cg03852144
341	cg25809905	cg21291985
342	cg25928579	cg24511534
343	cg26043391	cg25870263
344	cg26162695	cg11235426
345	cg26394940	cg03894103
346	cg26456957	cg08253405
347	cg26614073	cg17091851
348	cg26723847	cg12821724
349	cg26824091	cg21406461
350	cg27015931	cg02417408
351	cg27016307	cg25943276
352	cg27202708	cg06757810
353	cg27544190	cg12872238
354		cg21472642
355		cg02512860
356		cg17186163
357		cg12902039
358		cg11391732
359		cg17200465
360		cg21513385
361		cg24715735
362		cg17207590
363		cg24735937
364		cg08399444
365		cg13033054
366		cg17240987
367		cg26134665
368		cg08450982
369		cg21611708
370		cg15823100
371		cg21633698
372		cg20322977
373		cg21660392
374		cg21663431
375		cg17342283
376		cg13120814
377		cg17349199
378		cg21707816
379		cg21717724
380		cg13152535
381		cg02932167
382		cg23320649
383		cg08700651
384		cg15988232
385		cg26365668
386		cg08727202
387		cg21831174
388		cg24901474
389		cg16075940
390		cg26420196
391		cg00126698
392		cg26465611
393		cg26482939
394		cg04424621
395		cg17687883
396		cg21944455
397		cg26540515
398		cg16193203
399		cg21959619
400		cg21960882
401		cg00221494
402		cg00226923
403		cg17774418
404		cg13439730
405		cg25182621
406		cg17814481
407		cg17820828
408		cg13520327
409		cg00298951
410		cg00318573
411		cg13547644
412		cg26750002
413		cg13576290
414		cg22117143
415		cg26777475
416		cg26787239
417		cg00407150
418		cg04587829
419		cg18017908
420		cg13621440
421		cg04623837
422		cg04627663
423		cg18081313
424		cg22373097
425		cg20945531
426		cg20955688
427		cg18121684
428		cg22386774
429		cg04721883
430		cg26920757
431		cg26927807
432		cg13739417
433		cg26955850
434		cg09259772
435		cg25464840
436		cg22449114
437		cg13782134
438		cg09305224
439		cg21053323
440		cg22510412
441		cg25511807
442		cg27091787
443		cg25527547
444		cg18343292
445		cg22584138
446		cg18353563
447		cg27169020
448		cg13870494
449		cg16855929
450		cg04969878
451		cg00729708
452		cg22647018
453		cg22678136
454		cg19826026
455		cg09492887
456		cg11130441
457		cg00850538
458		cg09522147
459		cg21237418
460		cg27301343
461		cg09547777
462		cg22772878
463		cg05184394
464		cg18564727
465		cg21350115
466		cg05245515
467		cg22830895
468		cg14137939
469		cg14141399
470		cg22892904
471		cg09676788
472		cg27433088
473		cg09712066
474		cg22937320
475		cg05350879
476		cg26014796
477		cg14186992
478		cg05376895
479		cg08331960
480		cg27519140
481		cg09878269
482		cg09893305
483		cg14307212
484		cg05446471
