## Supplementary File 2 for "Supervised Rank aggregation (SRA): A novel rank aggregation approach for ensemble-based feature selection"

### Sheet: Differentially expressed Genes
S.No.	Gene Symbol
	Literature	SRA
1	SFRP1	SFRP1
2	C8orf31	OCA2
3	DOK7	S100B
4	CRAMP1L	DLEC1
5	LARP6	HEYL
6	NR2F2	ACTA1
7	LGI3	ARHGEF11
8	SYNE1	KCNAB2
9	ITGA2B	CBX2
10	WDR69	SLC4A11
11	STRA6	F11
12	GPR68	ATP5D
13	TYMP	PIK3R1
14	MAP3K5	CRIM1
15	KLF14	FARP1
16	JPH3	STRA6
17	DDAH2	PGBD5
18	ARSG	C1QTNF7
19	TEX264	HTR3A
20	C14orf102	SFRP2
21	DST	GP9
22	LGALS1	ENTPD3
23	TFAP2E	SEC14L4
24	PITPNM3	EPHA2
25	TBX5	COL11A2
26	LHCGR	CHRD
27	GAP43	IPO5
28	BNC1	SCARA5
29	CSPG5	ANGPT4
30	TNFRSF13C	HCLS1
31	ACAP2	HKDC1
32	DCHS1	RSAD2
33	POMC	CLDN5
34	CYP2E1	MFAP4
35	CCNF	GSG1
36	GEFT	KCNA2
37	LTK	TNFRSF10D
38	KLHL35	BNC1
39	CXADR	FGD2
40	ALDH3B1	SUMO3
41	ZNF438	DIRAS1
42	MGP	DEF6
43	DIRAS3	CSPG5
44	ACCS	CHRNA4
45	GRIA2	CCND1
46	KHDRBS2	STX1B
47	LAMA3	RGS5
48	SMARCAD1	CTSK
49	NHLRC1	TGM3
50	TSGA14	RPP21
51	C22orf25	C20orf195
52	CBX7	IGF1
53	HR	FERMT1
54	LOXL2	EMILIN3
55	ZMYND8	NTM
56	CHAF1B	GPT
57	TUBB2B	CLDN15
58	PTGER2	DCHS1
59	VGF	TP73
60	CATSPERG	TESC
61	FZD9	TGFBR3
62	TCF15	MYOM2
63	KCNC4	MASP1
64	KCNC2	CASQ1
65	ERG	CSRNP1
66	SLC14A1	PRRT2
67	DOLPP1	CTDP1
68	GALC	NRXN1
69	KIAA0020	SPNS3
70	AGBL5	C13orf33
71	PRKG2	SLC29A1
72	EIF3M	AP2S1
73	ABTB1	EPHX1
74	XIRP1	LPAR4
75	DOCK9	DAB2IP
76	SCGN	WIPF1
77	C21orf63	HHATL
78	SSRP1	PIWIL2
79	CDH1	PGPEP1
80	PDK4	GJA5
81	TXNDC15	FRK
82	ZBTB16	DIRAS3
83	HMG20B	CALCRL
84	BIK	CD9
85	SPATA18	HYAL2
86	SLC28A2	SLAIN1
87	NOX4	C10orf93
88	CHI3L2	TUBA1C
89	DPP8	ARHGDIB
90	ACY1	LOC284837
91	TOM1L1	SLC37A1
92	HCRTR1	EFCAB4B
93	ZNF551	C14orf93
94	NT5DC3	PISD
95	BCMO1	CHN2
96	GPR25	SGCB
97	REEP1	FNDC5
98	SOAT1	APOB
99	CSNK1D	NCALD
100	LAG3	FBXL22
101	MPP6	MYT1
102	C8G	FAM124B
103	FEM1C	CYP26C1
104	CA3	BATF
105	CLEC3B	PAMR1
106	PIPOX	SLC12A6
107	ALOX12	CRYBB1
108	KLF2	RCAN2
109	ACOT11	CD72
110	CHST3	OR2L13
111	SFMBT1	FGF11
112	C10orf35	PNMA3
113	RPL31	PTGFRN
114	CECR6	FOXH1
115	KLK13	ARL4A
116	MCAM	FLT1
117	FAM3C	LPAR3
118	NINL	PROZ
119	CASKIN2	GALNT7
120	DNAJB13	SERPINA5
121	RAPGEF1	TCF15
122	ANXA9	RGN
123	AKT3	ISM2
124	CD79A	RNF39
125	PRKAA2	WNT7B
126	DSCR6	GLT8D2
127	ZNF177	ERG
128	COLEC10	CD5L
129	BAZ2A	MOXD1
130	GLO1	HAS1
131	PGLYRP2	GNA15
132	EPHX2	HAPLN1
133	HSD17B14	FLII
134	COL8A2	CRHBP
135	MGC29506	AKAP6
136	HRC	DACT3
137		HAPLN2
138		SCUBE2
139		FAM123C
140		OLFM4
141		C9orf142
142		RGS11
143		CLEC11A
144		SLC26A5
145		WT1
146		KCNA6
147		KCNH6
148		MYH7
149		APH1B
150		ECEL1
151		AIFM2
152		HIST1H2BJ
153		HSPB3
154		SLC44A2
155		TP53AIP1
156		FAM154A
157		HDAC11
158		ARL11
159		ABCA4
160		MPPED2
161		FN3K
162		FAM180A
163		SOX10
164		NOP16
165		KCNK3
166		ASPRV1
167		OXT
168		CLTB
169		CES3
170		ARG1
171		PCOLCE
172		DPEP2
173		MID1
174		GFAP
175		IGFBP6
176		RCSD1
177		MEST
178		EMP3
179		CRYGN
180		MEGF10
181		MMP7
182		TMEM71
183		SOCS2
184		TUB
185		ST18
186		TMEM173
187		RAC3
188		MARK2
189		TRIM54
190		CRB2
191		C2orf58
192		ATP5G2
193		RDH12
194		PLEKHB1
195		FAM179A
196		FAM49A
197		MTNR1A
198		PLCB2
199		BHMT
200		RAI2
201		KRT7
202		HDC
203		ZC3H11A
204		ABCG4
205		EPCAM
206		GLRX
207		PPM1M
208		CFD
209		PIPOX
210		CDCP1
211		MAMDC2
212		LCN6
213		RAB34
214		ULK1
215		FILIP1
216		TP63
217		NAV3
218		NUMBL
219		SH2D3C
220		DOK2
221		C17orf76
222		SRGN
223		SOD3
224		TSPAN8
225		EGLN1
226		RORC
227		PLP1
228		CPEB4
229		SLC16A2
230		GRIP1
231		NFAT5
232		HPN
233		PAPSS2
234		RYBP
235		SLC6A4
236		PRSS8
237		MCAM
238		XAF1
239		SMAGP
240		LRMP
241		BTBD2
242		CCDC8
243		PREPL
244		AKNAD1
245		MPDZ
246		TCEB2
247		PDGFRB
248		C10orf82
249		FAM129C
250		APOD
251		IFIT3
252		ATP13A4
253		KLK6
254		SYNC
255		OIT3
256		CLEC14A
257		OAS1
258		SOSTDC1
259		EREG
260		TMEM19
261		IMPDH1
262		GSTM5
263		SLC39A2
264		KIFC2
265		C11orf52
266		IFITM3
267		USP54
268		CFH
269		EML2
270		TMEM140
271		IKBKE
272		CXCR2
273		IL28RA
274		CA9
275		PIK3C2B
276		ALDH1A3
277		CYP8B1
278		AGT
279		IFI16
280		LTBR
281		SLC23A2
282		MS4A7
283		AOC2
284		FUT8
285		RIPK3
286		CCDC89
287		ABCA8
288		MIA
