## Supplementary File 3 for "Supervised Rank aggregation (SRA): A novel rank aggregation approach for ensemble-based feature selection"

### Sheet: Age Genes detected
Genes in GenAge Database					Genes Detected
S.No.	Gene Symbol	Gene Name	Entrez Gene Id	Uniprot Id	Literature	SRA
1	GHR	growth hormone receptor	2690	GHR_HUMAN	No	No
2	GHRH	growth hormone releasing hormone	2691	SLIB_HUMAN	No	No
3	SHC1	SHC (Src homology 2 domain containing) transforming protein 1	6464	SHC1_HUMAN	No	No
4	POU1F1	POU class 1 homeobox 1	5449	PIT1_HUMAN	No	No
5	PROP1	PROP paired-like homeobox 1	5626	PROP1_HUMAN	No	No
6	TP53	tumor protein p53	7157	P53_HUMAN	No	No
7	TERC	telomerase RNA component	7012		No	No
8	TERT	telomerase reverse transcriptase	7015	TERT_HUMAN	No	No
9	ATM	ATM serine/threonine kinase	472	ATM_HUMAN	No	No
10	PLAU	plasminogen activator, urokinase	5328	UROK_HUMAN	No	No
11	ERCC2	excision repair cross-complementation group 2	2068	ERCC2_HUMAN	No	No
12	ERCC8	excision repair cross-complementation group 8	1161	ERCC8_HUMAN	No	No
13	WRN	Werner syndrome, RecQ helicase-like	7486	WRN_HUMAN	No	No
14	LMNA	lamin A/C	4000	LMNA_HUMAN	No	No
15	IGF1R	insulin-like growth factor 1 receptor	3480	IGF1R_HUMAN	No	No
16	TXN	thioredoxin	7295	THIO_HUMAN	No	No
17	KL	klotho	9365	KLOT_HUMAN	No	No
18	E2F1	E2F transcription factor 1	1869	E2F1_HUMAN	No	No
19	PTPN11	protein tyrosine phosphatase, non-receptor type 11	5781	PTN11_HUMAN	No	No
20	NFKB2	nuclear factor of kappa light polypeptide gene enhancer in B-cells 2 (p49/p100)	4791	NFKB2_HUMAN	No	No
21	STAT5B	signal transducer and activator of transcription 5B	6777	STA5B_HUMAN	No	No
22	STAT3	signal transducer and activator of transcription 3 (acute-phase response factor)	6774	STAT3_HUMAN	No	No
23	STAT5A	signal transducer and activator of transcription 5A	6776	STA5A_HUMAN	No	No
24	NRG1	neuregulin 1	3084	NRG1_HUMAN	No	No
25	HDAC3	histone deacetylase 3	8841	HDAC3_HUMAN	No	No
26	GH1	growth hormone 1	2688	SOMA_HUMAN	No	No
27	IL7R	interleukin 7 receptor	3575	IL7RA_HUMAN	No	No
28	IGF1	insulin-like growth factor 1 (somatomedin C)	3479	IGF1	No	Yes
29	IGF2	insulin-like growth factor 2	3481	IGF2_HUMAN	No	No
30	INS	insulin	3630	INS_HUMAN	No	No
31	NGF	nerve growth factor (beta polypeptide)	4803	NGF_HUMAN	No	No
32	IRS1	insulin receptor substrate 1	3667	IRS1_HUMAN	No	No
33	PTPN1	protein tyrosine phosphatase, non-receptor type 1	5770	PTN1_HUMAN	No	No
34	IRS2	insulin receptor substrate 2	8660	IRS2_HUMAN	No	No
35	AKT1	v-akt murine thymoma viral oncogene homolog 1	207	AKT1_HUMAN	No	No
36	PIK3CB	phosphatidylinositol-4,5-bisphosphate 3-kinase, catalytic subunit beta	5291	PK3CB_HUMAN	No	No
37	NGFR	nerve growth factor receptor	4804	TNR16_HUMAN	No	No
38	HRAS	Harvey rat sarcoma viral oncogene homolog	3265	RASH_HUMAN	No	No
39	MYC	v-myc avian myelocytomatosis viral oncogene homolog	4609	MYC_HUMAN	No	No
40	EGFR	epidermal growth factor receptor	1956	EGFR_HUMAN	No	No
41	ERBB2	erb-b2 receptor tyrosine kinase 2	2064	ERBB2_HUMAN	No	No
42	INSR	insulin receptor	3643	INSR_HUMAN	No	No
43	NCOR1	nuclear receptor corepressor 1	9611	NCOR1_HUMAN	No	No
44	NBN	nibrin	4683	NBN_HUMAN	No	No
45	JUND	jun D proto-oncogene	3727	JUND_HUMAN	No	No
46	IL2	interleukin 2	3558	IL2_HUMAN	No	No
47	PDGFB	platelet-derived growth factor beta polypeptide	5155	PDGFB_HUMAN	No	No
48	EGF	epidermal growth factor	1950	EGF_HUMAN	No	No
49	IL2RG	interleukin 2 receptor, gamma	3561	IL2RG_HUMAN	No	No
50	FOS	FBJ murine osteosarcoma viral oncogene homolog	2353	FOS_HUMAN	No	No
51	PDGFRB	platelet-derived growth factor receptor, beta polypeptide	5159	PGFRB_HUMAN	No	Yes
52	EPOR	Erythropoietin receptor	2057	EPOR_HUMAN	No	No
53	SST	somatostatin	6750	SMS_HUMAN	No	No
54	PRKCD	protein kinase C, delta	5580	KPCD_HUMAN	No	No
55	PPARA	peroxisome proliferator-activated receptor alpha	5465	PPARA_HUMAN	No	No
56	RET	ret proto-oncogene	5979	RET_HUMAN	No	No
57	PLCG2	phospholipase C, gamma 2 (phosphatidylinositol-specific)	5336	PLCG2_HUMAN	No	No
58	PEX5	peroxisomal biogenesis factor 5	5830	PEX5_HUMAN	No	No
59	TCF3	transcription factor 3	6929	TFE2_HUMAN	No	No
60	PARP1	poly (ADP-ribose) polymerase 1	142	PARP1_HUMAN	No	No
61	BRCA1	breast cancer 1, early onset	672	BRCA1_HUMAN	No	No
62	PIN1	peptidylprolyl cis/trans isomerase, NIMA-interacting 1	5300	PIN1_HUMAN	No	No
63	PTEN	phosphatase and tensin homolog	5728	PTEN_HUMAN	No	No
64	CREBBP	CREB binding protein	1387	CBP_HUMAN	No	No
65	HIF1A	hypoxia inducible factor 1, alpha subunit (basic helix-loop-helix transcription factor)	3091	HIF1A_HUMAN	No	No
66	UBB	ubiquitin B	7314	UBIQ_HUMAN	No	No
67	RPA1	replication protein A1, 70kDa	6117	RFA1_HUMAN	No	No
68	BLM	Bloom syndrome, RecQ helicase-like	641	BLM_HUMAN	No	No
69	BCL2	B-cell CLL/lymphoma 2	596	BCL2_HUMAN	No	No
70	S100B	S100 calcium binding protein B	6285	S100B_HUMAN	No	Yes
71	VCP	valosin containing protein	7415	TERA_HUMAN	No	No
72	POLG	polymerase (DNA directed), gamma	5428	DPOG1_HUMAN	No	No
73	IGFBP3	insulin-like growth factor binding protein 3	3486	IBP3_HUMAN	No	No
74	HSP90AA1	heat shock protein 90kDa alpha (cytosolic), class A member 1	3320	HS90A_HUMAN	No	No
75	NR3C1	nuclear receptor subfamily 3, group C, member 1 (glucocorticoid receptor)	2908	GCR_HUMAN	No	No
76	EGR1	early growth response 1	1958	EGR1_HUMAN	No	No
77	VEGFA	vascular endothelial growth factor A	7422	VEGFA_HUMAN	No	No
78	ABL1	ABL proto-oncogene 1, non-receptor tyrosine kinase	25	ABL1_HUMAN	No	No
79	BRCA2	breast cancer 2, early onset	675	BRCA2_HUMAN	No	No
80	TOP2A	topoisomerase (DNA) II alpha	7153	TOP2A_HUMAN	No	No
81	TOP2B	topoisomerase (DNA) II beta	7155	TOP2B_HUMAN	No	No
82	NFKB1	nuclear factor of kappa light polypeptide gene enhancer in B-cells 1	4790	NFKB1_HUMAN	No	No
83	TOP1	topoisomerase (DNA) I	7150	TOP1_HUMAN	No	No
84	RAD51	RAD51 recombinase	5888	RAD51_HUMAN	No	No
85	UBE2I	ubiquitin-conjugating enzyme E2I	7329	UBC9_HUMAN	No	No
86	TNF	tumor necrosis factor	7124	TNFA_HUMAN	No	No
87	PDPK1	3-phosphoinositide dependent protein kinase 1	5170	PDPK1_HUMAN	No	No
88	CEBPA	CCAAT/enhancer binding protein (C/EBP), alpha	1050	CEBPA_HUMAN	No	No
89	CEBPB	CCAAT/enhancer binding protein (C/EBP), beta	1051	CEBPB_HUMAN	No	No
90	MXI1	MAX interactor 1, dimerization protein	4601	MXI1_HUMAN	No	No
91	TGFB1	transforming growth factor, beta 1	7040	TGFB1_HUMAN	No	No
92	ERCC6	excision repair cross-complementation group 6	2074	ERCC6_HUMAN	No	No
93	STK11	serine/threonine kinase 11	6794	STK11_HUMAN	No	No
94	EP300	E1A binding protein p300	2033	EP300_HUMAN	No	No
95	APTX	aprataxin	54840	APTX_HUMAN	No	No
96	PML	promyelocytic leukemia	5371	PML_HUMAN	No	No
97	GSK3B	glycogen synthase kinase 3 beta	2932	GSK3B_HUMAN	No	No
98	HTT	huntingtin	3064	HD_HUMAN	No	No
99	PRKCA	protein kinase C, alpha	5578	KPCA_HUMAN	No	No
100	SSTR3	somatostatin receptor 3	6753	SSR3_HUMAN	No	No
101	HELLS	helicase, lymphoid-specific	3070	HELLS_HUMAN	No	No
102	APOC3	apolipoprotein C-III	345	APOC3_HUMAN	No	No
103	EEF2	eukaryotic translation elongation factor 2	1938	EF2_HUMAN	No	No
104	ERCC3	excision repair cross-complementation group 3	2071	ERCC3_HUMAN	No	No
105	TERF1	telomeric repeat binding factor (NIMA-interacting) 1	7013	TERF1_HUMAN	No	No
106	PRKDC	protein kinase, DNA-activated, catalytic polypeptide	5591	PRKDC_HUMAN	No	No
107	CAT	catalase	847	CATA_HUMAN	No	No
108	ERCC5	excision repair cross-complementation group 5	2073	ERCC5_HUMAN	No	No
109	AR	androgen receptor	367	ANDR_HUMAN	No	No
110	GTF2H2	general transcription factor IIH, polypeptide 2, 44kDa	2966	TF2H2_HUMAN	No	No
111	XRCC5	X-ray repair complementing defective repair in Chinese hamster cells 5 (double-strand-break rejoining)	7520	XRCC5_HUMAN	No	No
112	PCNA	proliferating cell nuclear antigen	5111	PCNA_HUMAN	No	No
113	FEN1	flap structure-specific endonuclease 1	2237	FEN1_HUMAN	No	No
114	FAS	Fas cell surface death receptor	355	TNR6_HUMAN	No	No
115	TERF2	telomeric repeat binding factor 2	7014	TERF2_HUMAN	No	No
116	XRCC6	X-ray repair complementing defective repair in Chinese hamster cells 6	2547	KU70_HUMAN	No	No
117	POLD1	polymerase (DNA directed), delta 1, catalytic subunit	5424	DPOD1_HUMAN	No	No
118	BAX	BCL2-associated X protein	581	BAX_HUMAN	No	No
119	RB1	retinoblastoma 1	5925	RB_HUMAN	No	No
120	EMD	emerin	2010	EMD_HUMAN	No	No
121	GRB2	growth factor receptor-bound protein 2	2885	GRB2_HUMAN	No	No
122	FOXO3	forkhead box O3	2309	FOXO3_HUMAN	No	No
123	FOXO1	forkhead box O1	2308	FOXO1_HUMAN	No	No
124	HSF1	heat shock transcription factor 1	3297	HSF1_HUMAN	No	No
125	XPA	xeroderma pigmentosum, complementation group A	7507	XPA_HUMAN	No	No
126	MSRA	methionine sulfoxide reductase A	4482	MSRA_HUMAN	No	No
127	RECQL4	RecQ helicase-like 4	9401	RECQ4_HUMAN	No	No
128	SOD2	superoxide dismutase 2, mitochondrial	6648	SODM_HUMAN	No	No
129	SOD1	superoxide dismutase 1, soluble	6647	SODC_HUMAN	No	No
130	FOXM1	forkhead box M1	2305	FOXM1_HUMAN	No	No
131	COQ7	coenzyme Q7 homolog, ubiquinone (yeast)	10229	COQ7_HUMAN	No	No
132	CACNA1A	calcium channel, voltage-dependent, P/Q type, alpha 1A subunit	773	CAC1A_HUMAN	No	No
133	LRP2	low density lipoprotein receptor-related protein 2	4036	LRP2_HUMAN	No	No
134	AIFM1	apoptosis-inducing factor, mitochondrion-associated, 1	9131	AIFM1_HUMAN	No	No
135	UCHL1	ubiquitin carboxyl-terminal esterase L1 (ubiquitin thiolesterase)	7345	UCHL1_HUMAN	No	No
136	APP	amyloid beta (A4) precursor protein	351	A4_HUMAN	No	No
137	APOE	apolipoprotein E	348	APOE_HUMAN	No	No
138	A2M	alpha-2-macroglobulin	2	A2MG_HUMAN	No	No
139	SNCG	synuclein, gamma (breast cancer-specific protein 1)	6623	SYUG_HUMAN	No	No
140	PRDX1	peroxiredoxin 1	5052	PRDX1_HUMAN	No	No
141	PON1	paraoxonase 1	5444	PON1_HUMAN	No	No
142	RELA	v-rel avian reticuloendotheliosis viral oncogene homolog A	5970	TF65_HUMAN	No	No
143	IL6	interleukin 6	3569	IL6_HUMAN	No	No
144	RGN	regucalcin	9104	RGN_HUMAN	No	Yes
145	ATP5O	ATP synthase, H+ transporting, mitochondrial F1 complex, O subunit	539	ATPO_HUMAN	No	No
146	RAD52	RAD52 homolog, DNA repair protein	5893	RAD52_HUMAN	No	No
147	TOP3B	topoisomerase (DNA) III beta	8940	TOP3B_HUMAN	No	No
148	ERCC1	excision repair cross-complementation group 1	2067	ERCC1_HUMAN	No	No
149	SIRT1	sirtuin 1	23411	SIR1_HUMAN	No	No
150	HDAC1	histone deacetylase 1	3065	HDAC1_HUMAN	No	No
151	HSPA9	heat shock 70kDa protein 9 (mortalin)	3313	GRP75_HUMAN	No	No
152	GPX1	glutathione peroxidase 1	2876	GPX1_HUMAN	No	No
153	GSR	glutathione reductase	2936	GSHR_HUMAN	No	No
154	GSS	glutathione synthetase	2937	GSHB_HUMAN	No	No
155	GSTA4	glutathione S-transferase alpha 4	2941	GSTA4_HUMAN	No	No
156	GSTP1	glutathione S-transferase pi 1	2950	GSTP1_HUMAN	No	No
157	MT-CO1	mitochondrially encoded cytochrome c oxidase I	4512	COX1_HUMAN	No	No
158	HSPD1	heat shock 60kDa protein 1 (chaperonin)	3329	CH60_HUMAN	No	No
159	HSPA1A	heat shock 70kDa protein 1A	3303	HS71A_HUMAN	No	No
160	HSPA1B	heat shock 70kDa protein 1B	3304	HSPA1B	No	No
161	PCMT1	protein-L-isoaspartate (D-aspartate) O-methyltransferase	5110	PIMT_HUMAN	No	No
162	MAPK8	mitogen-activated protein kinase 8	5599	MK08_HUMAN	No	No
163	YWHAZ	tyrosine 3-monooxygenase/tryptophan 5-monooxygenase activation protein, zeta	7534	1433Z_HUMAN	No	No
164	PTK2B	protein tyrosine kinase 2 beta	2185	FAK2_HUMAN	No	No
165	PTK2	protein tyrosine kinase 2	5747	FAK1_HUMAN	No	No
166	IL7	interleukin 7	3574	IL7_HUMAN	No	No
167	MAPK14	mitogen-activated protein kinase 14	1432	MK14_HUMAN	No	No
168	FGFR1	fibroblast growth factor receptor 1	2260	FGFR1_HUMAN	No	No
169	SP1	Sp1 transcription factor	6667	SP1_HUMAN	No	No
170	FLT1	fms-related tyrosine kinase 1	2321	VGFR1_HUMAN	No	Yes
171	JUN	jun proto-oncogene	3725	JUN_HUMAN	No	No
172	MED1	mediator complex subunit 1	5469	MED1_HUMAN	No	No
173	MAPK9	mitogen-activated protein kinase 9	5601	MK09_HUMAN	No	No
174	MAPK3	mitogen-activated protein kinase 3	5595	MK03_HUMAN	No	No
175	HMGB1	high mobility group box 1	3146	HMGB1_HUMAN	No	No
176	CCNA2	cyclin A2	890	CCNA2_HUMAN	No	No
177	HMGB2	high mobility group box 2	3148	HMGB2_HUMAN	No	No
178	MAP3K5	mitogen-activated protein kinase kinase kinase 5	4217	M3K5_HUMAN	Yes	No
179	TAF1	TAF1 RNA polymerase II, TATA box binding protein (TBP)-associated factor, 250kDa	6872	TAF1_HUMAN	No	No
180	LMNB1	lamin B1	4001	LMNB1_HUMAN	No	No
181	SDHC	succinate dehydrogenase complex, subunit C, integral membrane protein, 15kDa	6391	C560_HUMAN	No	No
182	FOXO4	forkhead box O4	4303	FOXO4_HUMAN	No	No
183	HESX1	HESX homeobox 1	8820	HESX1_HUMAN	No	No
184	PIK3R1	phosphoinositide-3-kinase, regulatory subunit 1 (alpha)	5295	P85A_HUMAN	No	Yes
185	BSCL2	Berardinelli-Seip congenital lipodystrophy 2 (seipin)	26580	BSCL2_HUMAN	No	No
186	AGPAT2	1-acylglycerol-3-phosphate O-acyltransferase 2	10555	PLCB_HUMAN	No	No
187	BMI1	BMI1 proto-oncogene, polycomb ring finger	648	BMI1_HUMAN	No	No
188	EEF1A1	eukaryotic translation elongation factor 1 alpha 1	1915	EF1A1_HUMAN	No	No
189	TFAP2A	transcription factor AP-2 alpha (activating enhancer binding protein 2 alpha)	7020	AP2A_HUMAN	No	No
190	BDNF	brain-derived neurotrophic factor	627	BDNF_HUMAN	No	No
191	CREB1	cAMP responsive element binding protein 1	1385	CREB1_HUMAN	No	No
192	ATF2	activating transcription factor 2	1386	ATF2_HUMAN	No	No
193	TBP	TATA box binding protein	6908	TBP_HUMAN	No	No
194	APEX1	APEX nuclease (multifunctional DNA repair enzyme) 1	328	APEX1_HUMAN	No	No
195	HBP1	HMG-box transcription factor 1	26959	HBP1_HUMAN	No	No
196	BUB1B	BUB1 mitotic checkpoint serine/threonine kinase B	701	BUB1B_HUMAN	No	No
197	PTGS2	prostaglandin-endoperoxide synthase 2 (prostaglandin G/H synthase and cyclooxygenase)	5743	PGH2_HUMAN	No	No
198	HSPA8	heat shock 70kDa protein 8	3312	HSP7C_HUMAN	No	No
199	SIN3A	SIN3 transcription regulator family member A	25942	SIN3A_HUMAN	No	No
200	CDK1	cyclin-dependent kinase 1	983	CDK1_HUMAN	No	No
201	TFDP1	transcription factor Dp-1	7027	TFDP1_HUMAN	No	No
202	DDIT3	DNA-damage-inducible transcript 3	1649	DDIT3_HUMAN	No	No
203	POLA1	polymerase (DNA directed), alpha 1, catalytic subunit	5422	DPOLA_HUMAN	No	No
204	MAPT	microtubule-associated protein tau	4137	TAU_HUMAN	No	No
205	CTGF	connective tissue growth factor	1490	CTGF_HUMAN	No	No
206	HDAC2	histone deacetylase 2	3066	HDAC2_HUMAN	No	No
207	MAX	MYC associated factor X	4149	MAX_HUMAN	No	No
208	MXD1	MAX dimerization protein 1	4084	MAD1_HUMAN	No	No
209	MDM2	MDM2 proto-oncogene, E3 ubiquitin protein ligase	4193	MDM2_HUMAN	No	No
210	SUMO1	small ubiquitin-like modifier 1	7341	SUMO1_HUMAN	No	No
211	H2AFX	H2A histone family, member X	3014	H2AX_HUMAN	No	No
212	HOXB7	homeobox B7	3217	HXB7_HUMAN	No	No
213	HOXC4	homeobox C4	3221	HXC4_HUMAN	No	No
214	JAK2	Janus kinase 2	3717	JAK2_HUMAN	No	No
215	ESR1	estrogen receptor 1	2099	ESR1_HUMAN	No	No
216	LEP	leptin	3952	LEP_HUMAN	No	No
217	LEPR	leptin receptor	3953	LEPR_HUMAN	No	No
218	NFKBIA	nuclear factor of kappa light polypeptide gene enhancer in B-cells inhibitor, alpha	4792	IKBA_HUMAN	No	No
219	CLU	clusterin	1191	CLUS_HUMAN	No	No
220	MTOR	mechanistic target of rapamycin (serine/threonine kinase)	2475	MTOR_HUMAN	No	No
221	GHRHR	growth hormone releasing hormone receptor	2692	GHRHR_HUMAN	No	No
222	CTNNB1	catenin (cadherin-associated protein), beta 1, 88kDa	1499	CTNB1_HUMAN	No	No
223	PSEN1	presenilin 1	5663	PSN1_HUMAN	No	No
224	DLL3	delta-like 3 (Drosophila)	10683	DLL3_HUMAN	No	No
225	CDKN2A	cyclin-dependent kinase inhibitor 2A	1029	CDN2A_HUMAN	No	No
226	PPP1CA	protein phosphatase 1, catalytic subunit, alpha isozyme	5499	PP1A_HUMAN	No	No
227	DBN1	drebrin 1	1627	DREB_HUMAN	No	No
228	NOG	noggin	9241	NOGG_HUMAN	No	No
229	ELN	elastin	2006	ELN_HUMAN	No	No
230	ATR	ATR serine/threonine kinase	545	ATR_HUMAN	No	No
231	UCP3	uncoupling protein 3 (mitochondrial, proton carrier)	7352	UCP3_HUMAN	No	No
232	ZMPSTE24	zinc metallopeptidase STE24	10269	FACE1_HUMAN	No	No
233	TP63	tumor protein p63	8626	P63_HUMAN	No	Yes
234	UCP2	uncoupling protein 2 (mitochondrial, proton carrier)	7351	UCP2_HUMAN	No	No
235	POLB	polymerase (DNA directed), beta	5423	DPOLB_HUMAN	No	No
236	GCLC	glutamate-cysteine ligase, catalytic subunit	2729	GSH1_HUMAN	No	No
237	GCLM	glutamate-cysteine ligase, modifier subunit	2730	GSH0_HUMAN	No	No
238	SIRT6	sirtuin 6	51548	SIRT6_HUMAN	No	No
239	BUB3	BUB3 mitotic checkpoint protein	9184	BUB3_HUMAN	No	No
240	RAE1	ribonucleic acid export 1	8480	RAE1L_HUMAN	No	No
241	PMCH	pro-melanin-concentrating hormone	5367	MCH_HUMAN	No	No
242	MLH1	mutL homolog 1	4292	MLH1_HUMAN	No	No
243	CSNK1E	casein kinase 1, epsilon	1454	KC1E_HUMAN	No	No
244	STUB1	STIP1 homology and U-box containing protein 1, E3 ubiquitin protein ligase	10273	CHIP_HUMAN	No	No
245	PPM1D	protein phosphatase, Mg2+/Mn2+ dependent, 1D	8493	PPM1D_HUMAN	No	No
246	CHEK2	checkpoint kinase 2	11200	CHK2_HUMAN	No	No
247	PCK1	phosphoenolpyruvate carboxykinase 1 (soluble)	5105	PCKGC_HUMAN	No	No
248	ARHGAP1	Rho GTPase activating protein 1	392	RHG01_HUMAN	No	No
249	CDC42	cell division cycle 42	998	CDC42_HUMAN	No	No
250	ARNTL	aryl hydrocarbon receptor nuclear translocator-like	406	BMAL1_HUMAN	No	No
251	CLOCK	clock circadian regulator	9575	CLOCK_HUMAN	No	No
252	HIC1	hypermethylated in cancer 1	3090	HIC1_HUMAN	No	No
253	PAPPA	pregnancy-associated plasma protein A, pappalysin 1	5069	PAPP1_HUMAN	No	No
254	ADCY5	adenylate cyclase 5	111	ADCY5_HUMAN	No	No
255	PPARGC1A	peroxisome proliferator-activated receptor gamma, coactivator 1 alpha	10891	PRGC1_HUMAN	No	No
256	GPX4	glutathione peroxidase 4	2879	GPX4_HUMAN	No	No
257	UCP1	uncoupling protein 1 (mitochondrial, proton carrier)	7350	UCP1_HUMAN	No	No
258	FGF23	fibroblast growth factor 23	8074	FGF23_HUMAN	No	No
259	EFEMP1	EGF containing fibulin-like extracellular matrix protein 1	2202	FBLN3_HUMAN	No	No
260	ERCC4	excision repair cross-complementation group 4	2072	XPF_HUMAN	No	No
261	CETP	cholesteryl ester transfer protein, plasma	1071	CETP_HUMAN	No	No
262	PPARG	peroxisome proliferator-activated receptor gamma	5468	PPARG_HUMAN	No	No
263	AGTR1	angiotensin II receptor, type 1	185	AGTR1_HUMAN	No	No
264	CISD2	CDGSH iron sulfur domain 2	493856	CISD2_HUMAN	No	No
265	EEF1E1	eukaryotic translation elongation factor 1 epsilon 1	9521	MCA3_HUMAN	No	No
266	EPS8	epidermal growth factor receptor pathway substrate 8	2059	ES8L2_HUMAN	No	No
267	KCNA3	potassium channel, voltage gated shaker related subfamily A, member 3	3738	KCNA3_HUMAN	No	No
268	SIRT7	sirtuin 7	51547	SIR7_HUMAN	No	No
269	SLC13A1	solute carrier family 13 (sodium/sulfate symporter), member 1	6561	A4D0X1_HUMAN	No	No
270	SOCS2	suppressor of cytokine signaling 2	8835	SOCS2_HUMAN	No	Yes
271	TPP2	tripeptidyl peptidase II	7174	TPP2_HUMAN	No	No
272	TP53BP1	tumor protein p53 binding protein 1	7158	TP53B_HUMAN	No	No
273	SIRT3	sirtuin 3	23410	SIR3_HUMAN	No	No
274	NCOR2	nuclear receptor corepressor 2	9612	NCOR2_HUMAN	No	No
275	SUN1	Sad1 and UNC84 domain containing 1	23353	SUN1_HUMAN	No	No
276	BAK1	BCL2-antagonist/killer 1	578	BAK_HUMAN	No	No
277	IGFBP2	insulin-like growth factor binding protein 2, 36kDa	3485	IBP2_HUMAN	No	No
278	PYCR1	pyrroline-5-carboxylate reductase 1	5831	P5CR1_HUMAN	No	No
279	TP73	tumor protein p73	7161	P73_HUMAN	No	Yes
280	CNR1	cannabinoid receptor 1 (brain)	1268	CNR1_HUMAN	No	No
281	NFE2L2	nuclear factor, erythroid 2-like 2	4780	NF2L2_HUMAN	No	No
282	CDKN1A	cyclin-dependent kinase inhibitor 1A (p21, Cip1)	1026	CDN1A_HUMAN	No	No
283	PDGFRA	platelet-derived growth factor receptor, alpha polypeptide	5156	PGFRA_HUMAN	No	No
284	PIK3CA	phosphatidylinositol-4,5-bisphosphate 3-kinase, catalytic subunit alpha	5290	PK3CA_HUMAN	No	No
285	C1QA	complement component 1, q subcomponent, A chain	712	C1QA_HUMAN	No	No
286	CDKN2B	cyclin-dependent kinase inhibitor 2B (p15, inhibits CDK4)	1030	CDN2B_HUMAN	No	No
287	EIF5A2	eukaryotic translation initiation factor 5A2	56648	IF5A2_HUMAN	No	No
288	MIF	macrophage migration inhibitory factor (glycosylation-inhibiting factor)	4282	MIF_HUMAN	No	No
289	DGAT1	diacylglycerol O-acyltransferase 1	8694	DGAT1_HUMAN	No	No
290	MT1E	metallothionein 1E	4493	MT1E_HUMAN	No	No
291	FGF21	fibroblast growth factor 21	26291	FGF21_HUMAN	No	No
292	HTRA2	HtrA serine peptidase 2	27429	HTRA2_HUMAN	No	No
293	GSK3A	glycogen synthase kinase 3 alpha	2931	GSK3A_HUMAN	No	No
294	NUDT1	nudix (nucleoside diphosphate linked moiety X)-type motif 1	4521	8ODP_HUMAN	No	No
295	IKBKB	inhibitor of kappa light polypeptide gene enhancer in B-cells, kinase beta	3551	IKKB_HUMAN	No	No
296	SQSTM1	sequestosome 1	8878	SQSTM_HUMAN	No	No
297	CDK7	cyclin-dependent kinase 7	1022	CDK7_HUMAN	No	No
298	GRN	granulin	2896	GRN_HUMAN	No	No
299	SERPINE1	serpin peptidase inhibitor, clade E (nexin, plasminogen activator inhibitor type 1), member 1	5054	PAI1_HUMAN	No	No
300	SPRTN	SprT-like N-terminal domain	83932	SPRTN_HUMAN	No	No
301	RICTOR	RPTOR independent companion of MTOR, complex 2	253260	RICTR_HUMAN	No	No
302	CTF1	cardiotrophin 1	1489	CTF1_HUMAN	No	No
303	TRAP1	TNF receptor-associated protein 1	10131	TRAP1_HUMAN	No	No
304	TRPV1	transient receptor potential cation channel subfamily V member 1	7442	TRPV1_HUMAN	No	No
305	NFE2L1	nuclear factor, erythroid 2-like 1	4779	NF2L1_HUMAN	No	No
306	IFNB1	Interferon beta	3456	IFNB_HUMAN	No	No
307	GDF11	growth differentiation factor 11	10220	A0A024RB20_HUMAN	No	No
